# HeartMap: An Integrated Cell Atlas of 2.4 million cells across 209 Individuals in Health and Disease

**DOI:** 10.1101/2025.11.06.686995

**Authors:** Yesh Datar, Mark Chaffin, Bridget Simonson, Alex Mandia, Patrick T. Ellinor

**Affiliations:** Cardiovascular Disease Initiative, The Broad Institute of MIT and Harvard, Cambridge, MA, USA; Boston University Chobanian and Avedesian School of Medicine, Boston, MA USA; Cardiology Division, Mass General Brigham, Boston, MA, USA; Heart and Vascular Institute, Mass General Brigham, Boston, MA, USA

## Abstract

Cardiovascular disease remains the leading cause of global mortality. Understanding its complexity requires dissecting the heart's cellular landscape. We present HeartMap, a comprehensive single-nucleus RNA sequencing atlas of the adult human heart. This resource integrates data from nine studies, encompassing over 2.4 million nuclei, 209 individuals, eight anatomical regions, and seven disease and healthy states. After rigorous data harmonization and benchmarking of batch-correction methods, we characterized transcriptional diversity across 14 cell types. To demonstrate the utility of HeartMap, we identified robust disease-associated gene signatures in dilated cardiomyopathy by comparing across multiple studies. Notably, we identified distinct activated fibroblast populations, with COL22A1 or TNC enrichment, revealing potential differences between inherited and ischemic cardiomyopathies. HeartMap provides a valuable tool for exploring cardiac disease at the single-cell level, facilitating both fundamental research and potential therapeutic development.
