## Supplemental Table 3 for "HeartMap: An Integrated Cell Atlas of 2.4 million cells across 209 Individuals in Health and Disease"

### Sheet: ST3.DCM_vs_NF_studies
			Chaffin et al., 2022									Reichart et al., 2022									Koenig et al., 2022
Gene	Ensembl ID	Cell Type	Percent Expressing: DCM	Percent Expressing: NF	Average Expression: DCM	Average Expression: NF	Background Heuristic: DCM	Background Heuristic: NF	logFC	P	adj.P.Val	Percent Expressing: DCM	Percent Expressing: NF	Average Expression: DCM	Average Expression: NF	Background Heuristic: DCM	Background Heuristic: NF	logFC	P	adj.P.Val	Percent Expressing: DCM	Percent Expressing: NF	Average Expression: DCM	Average Expression: NF	Background Heuristic: DCM	Background Heuristic: NF	logFC	P	adj.P.Val
NPPB	ENSG00000120937	Ventricular CM	0.267554	0.0403583	0.329669	0.0541773	0.000357412	0.000322668	3.41676	0.000863839	0.00728748	0.354024	0.0974269	0.741476	0.167306	0.00342395	0.00337948	4.208	2.42972e-06	1.98256e-05	0.151497	0.0595858	0.289691	0.10805	0.0326642	0.00794247	3.41274	0.00182431	0.00954562
NPPA	ENSG00000175206	Ventricular CM	0.115164	0.0201948	0.119334	0.0254213	0.000371001	0.00058229	3.21719	0.000695564	0.00621733	0.186223	0.0152521	0.275684	0.0161023	0.00346774	0.0029348	3.94445	0.000391151	0.00165113	0.179024	0.064142	0.310953	0.087504	0.168167	0.0335968	2.69678	0.000431859	0.00338916
UNC80	ENSG00000144406	Ventricular CM	0.075337	0.00851869	0.0567791	0.00769766	0.000327925	0.000729465	2.89084	3.48843e-08	6.79007e-06	0.0732384	0.00750501	0.0733235	0.00588764	0.000619417	0.00108785	3.56456	1.95064e-12	9.12522e-11	0.0373719	0.00378698	0.0468253	0.00429715	0.00050276	0.000400737	3.3173	9.39413e-09	2.5332e-06
AC004936.1	ENSG00000287409	Ventricular CM	0.0220863	0.00221955	0.0204791	0.00209943	8.34224e-05	0.00040409	3.16714	5.63792e-12	3.52595e-08	0.0178196	0.00415024	0.0209412	0.00357095	0.000189	0.000134808	2.74913	5.45639e-09	9.20471e-08	0.02391	0.00189349	0.0374923	0.00256965	0.000212503	0.000466466	3.40471	3.86749e-08	6.27264e-06
HYAL4	ENSG00000106302	Ventricular CM	0.0566826	0.00618972	0.0423736	0.00600577	8.57892e-05	0.000126213	2.9218	3.98321e-09	1.49754e-06	0.0422069	0.0107214	0.0449071	0.00959753	0.000139127	0.000128999	2.48657	1.37823e-10	3.59354e-09	0.0440024	0.00337278	0.0537498	0.00396331	0.000106412	8.01379e-05	3.78954	2.76856e-10	2.37722e-07
UCHL1	ENSG00000154277	Ventricular CM	0.00885666	0.000171937	0.00626838	0.000156128	0.000213651	0.00234521	4.18918	2.10345e-06	9.94078e-05	0.0196694	0.00446151	0.0191008	0.00387449	0.00152706	0.00299966	3.10363	8.04996e-07	7.57318e-06	0.0100462	0.00340237	0.0118651	0.00373528	0.00373238	0.00382536	1.70384	0.000233167	0.00218851
AL031283.2	ENSG00000233485	Ventricular CM	0.150868	0.0132235	0.107158	0.0117068	9.73598e-05	0.000378993	3.24839	6.4096e-08	1.00491e-05	0.0322195	0.00792004	0.0291433	0.00670198	0.00021905	0.000329015	2.42118	8.07086e-08	9.83125e-07	0.0301386	0.0043787	0.0324353	0.00482997	0.000197972	0.000466733	2.90852	8.23063e-11	1.31078e-07
PHF21B	ENSG00000056487	Ventricular CM	0.0659821	0.00764337	0.0485338	0.00687064	0.0052269	0.00851791	2.4725	6.08617e-10	5.06152e-07	0.0659154	0.0116553	0.0625559	0.0101932	0.00855359	0.00648567	2.93135	3.9255e-11	1.20719e-09	0.0225035	0.00443787	0.025108	0.00510936	0.00248444	0.00439813	2.75596	4.30129e-12	3.1393e-08
STAT4	ENSG00000138378	Ventricular CM	0.253854	0.0309955	0.317906	0.0391122	0.0445717	0.0997552	2.11651	0.00528659	0.0266681	0.137499	0.0224459	0.178282	0.0215571	0.0761342	0.0649751	2.8642	0.000311789	0.00136424	0.180832	0.0306805	0.311289	0.0441103	0.101915	0.103837	3.07241	3.16021e-07	2.37781e-05
C5AR1	ENSG00000197405	Ventricular CM	0.286209	0.0404833	0.241882	0.0380101	0.00432937	0.0354708	3.13909	2.96753e-06	0.0001277	0.178323	0.0502871	0.175693	0.0420905	0.0189282	0.0266352	2.52815	1.41327e-15	1.67795e-13	0.109705	0.0278698	0.125324	0.0318739	0.054969	0.0334131	2.35151	1.10636e-08	2.64208e-06
ANKRD45	ENSG00000183831	Ventricular CM	0.00672553	0.00240712	0.00844346	0.00296411	0.000785353	0.000788758	2.39118	0.000324498	0.00363259	0.00628776	0.00325102	0.0136719	0.00363773	0.00248185	0.00133525	2.70894	0.00267697	0.00865366	0.00944344	0.00183432	0.0215941	0.00295535	0.00242993	0.00220703	2.04435	0.00371036	0.016172
MAP2	ENSG00000078018	Ventricular CM	0.145775	0.0230552	0.116934	0.0260103	0.0999801	0.181199	2.44939	1.66293e-05	0.00043785	0.131466	0.0228609	0.153443	0.0201228	0.206029	0.108056	3.13845	2.3331e-09	4.33118e-08	0.0512357	0.015858	0.0652765	0.0189439	0.256958	0.252336	1.54259	0.000632527	0.00445178
BMPR1B-DT	ENSG00000249599	Ventricular CM	0.00536935	0.00101599	0.00606384	0.00126193	3.9614e-05	6.06192e-05	2.21898	0.00533374	0.0268505	0.0104032	0.0193678	0.0168133	0.0199192	0.000137103	0.000138934	2.50086	0.00034575	0.00149033	0.0114527	0.00159763	0.0188591	0.00235534	9.6802e-05	0.000144179	2.33845	0.000385491	0.00309781
AL078590.2	ENSG00000232310	Ventricular CM	0.428911	0.193007	0.474737	0.260289	0.00133075	0.00674493	2.13298	9.69288e-05	0.00152693	0.392752	0.125787	0.527127	0.124813	0.00617713	0.00373019	2.12301	8.59573e-10	1.79363e-08	0.326502	0.0846154	0.45668	0.109099	0.00236521	0.00616391	2.71042	2.3149e-07	2.04577e-05
PLCE1	ENSG00000138193	Ventricular CM	0.729291	0.210498	1.12136	0.241525	0.107583	0.128695	2.46317	1.6789e-08	4.31501e-06	0.443079	0.205195	0.55441	0.191222	0.167777	0.199445	1.90581	8.62062e-14	6.02372e-12	0.411493	0.110858	0.584882	0.136632	0.168012	0.285646	2.47907	1.25896e-10	1.67064e-07
AL133346.1	ENSG00000227220	Ventricular CM	0.0828375	0.00897197	0.0625596	0.00977651	0.0403647	0.0391397	3.09683	1.97303e-05	0.000489861	0.0341117	0.010929	0.0331048	0.00946309	0.0649221	0.0475739	1.69413	1.6651e-08	2.46143e-07	0.021298	0.0058284	0.0261905	0.00669594	0.0949872	0.051067	1.98693	4.04027e-05	0.000617548
ARSJ	ENSG00000180801	Ventricular CM	0.031967	0.00376698	0.0228609	0.00416273	0.063609	0.0621346	2.55342	0.00633937	0.0302513	0.0240988	0.00958013	0.0238687	0.00834495	0.0447434	0.0439491	1.96029	7.29969e-05	0.000385081	0.0190878	0.00304734	0.0254614	0.00373728	0.140534	0.0783441	2.03668	0.000525871	0.00392441
LINC00211	ENSG00000237803	Ventricular CM	0.114168	0.0189599	0.0816469	0.0189656	8.69436e-05	0.000210112	2.35694	2.59225e-08	5.59032e-06	0.0666282	0.0214083	0.065368	0.0182722	0.000196331	0.000275937	1.58366	1.13661e-07	1.32433e-06	0.0401849	0.00928994	0.0446654	0.0102355	0.000107812	0.000314806	2.56307	6.17859e-07	3.65137e-05
OGDHL	ENSG00000197444	Ventricular CM	0.0140323	0.00192257	0.0093783	0.0017177	3.79201e-05	7.36198e-05	2.10128	0.000390105	0.00414683	0.021358	0.00325102	0.0187853	0.0025746	6.16381e-05	8.40723e-05	2.30605	3.09027e-07	3.22057e-06	0.0231063	0.00650888	0.0252723	0.00701542	4.56118e-05	6.58681e-05	1.76527	1.10608e-05	0.000254116
PPP2R2B	ENSG00000156475	Ventricular CM	0.133237	0.0158182	0.122544	0.016944	0.0271963	0.0245968	2.64697	1.28031e-09	7.5999e-07	0.0789746	0.03545	0.087361	0.0302815	0.0253083	0.018948	1.73723	8.43096e-07	7.84895e-06	0.0313442	0.00775148	0.0406647	0.00977957	0.0479538	0.0318387	1.74567	0.000296114	0.00257131
GPR173	ENSG00000184194	Ventricular CM	0.140932	0.0246651	0.101383	0.025431	0.0293956	0.0638604	1.83613	7.86956e-06	0.000254128	0.0768617	0.0288787	0.0751766	0.0248151	0.0535845	0.0639016	1.7126	5.0026e-13	2.69666e-11	0.0393812	0.00961538	0.045226	0.0107796	0.075369	0.0423396	2.4523	8.61764e-07	4.62469e-05
AC108067.1	ENSG00000249951	Ventricular CM	0.0243281	0.00704941	0.021305	0.00718543	0.000130432	0.00046989	1.75214	0.000106712	0.00163305	0.0193724	0.0285329	0.0246977	0.026281	0.000213816	0.000270678	1.53857	0.00101242	0.00374817	0.0299377	0.00571006	0.0502977	0.0077649	0.000261455	0.000496015	2.60083	1.97356e-06	8.00225e-05
AC092813.1	ENSG00000225605	Ventricular CM	0.0128698	0.00611157	0.0108479	0.005664	0.000224712	0.00161787	1.99772	3.34573e-05	0.000726534	0.0108021	0.00394273	0.0114279	0.00362023	0.000413646	0.000254077	1.85347	1.80257e-07	1.98792e-06	0.00964436	0.00266272	0.0140129	0.00317258	0.00065946	0.000983698	2.02675	0.000219652	0.00210246
XIRP2-AS1	ENSG00000254552	Ventricular CM	0.047134	0.00809666	0.0311537	0.00667002	2.33283e-05	2.59473e-05	2.25268	8.15033e-05	0.00134728	0.0252189	0.0101681	0.022034	0.0080251	3.25587e-05	2.68738e-05	1.60484	3.38388e-08	4.56201e-07	0.0190878	0.00940828	0.0201037	0.00967545	1.35277e-05	4.30467e-05	1.61703	0.00116592	0.00687635
ABCG2	ENSG00000118777	Ventricular CM	0.284465	0.059834	0.24665	0.0604793	0.00350868	0.00312562	2.10205	4.56079e-10	4.75386e-07	0.146154	0.0519817	0.148553	0.0456916	0.00601919	0.00391896	1.64146	1.41549e-11	4.97252e-10	0.147077	0.0556805	0.184026	0.0674619	0.00353318	0.00278339	1.69182	5.50821e-06	0.000162104
AC110992.1	ENSG00000286003	Ventricular CM	0.0209239	0.00490801	0.0169379	0.00468785	0.00112343	0.000970098	1.93735	2.12581e-05	0.000517307	0.0181929	0.00805838	0.0189795	0.00690519	0.000871696	0.000487405	1.56596	9.24992e-06	6.40529e-05	0.0110508	0.00381657	0.0150219	0.00452141	0.000909561	0.000555786	1.83496	0.000185646	0.00185751
ITGB3	ENSG00000259207	Ventricular CM	0.0251585	0.005924	0.0188317	0.00664958	0.0082488	0.0265748	1.76118	0.0106516	0.0435671	0.0244637	0.0119665	0.0251993	0.0106286	0.00959243	0.0184047	1.66288	2.02337e-05	0.000126564	0.0150693	0.00668639	0.0184663	0.00798222	0.049653	0.031851	1.62949	0.0051106	0.0204831
AC007126.1	ENSG00000250497	Ventricular CM	0.0353713	0.0556606	0.0262702	0.0528546	3.05802e-05	4.72193e-05	-1.58779	0.00117094	0.00908568	0.0205689	0.0512209	0.0184748	0.0403059	3.41483e-05	3.87467e-05	-1.56326	7.35807e-08	9.069e-07	0.0156721	0.0507101	0.0167501	0.0560457	1.59881e-05	4.60018e-05	-1.62306	0.00950961	0.0324231
BMP7	ENSG00000101144	Ventricular CM	0.0190141	0.0256967	0.015145	0.0265386	0.000167833	0.00029004	-1.72458	1.88086e-05	0.000476874	0.0112094	0.0364183	0.00995573	0.0318194	0.00064168	0.000537157	-2.02482	2.63261e-21	2.24477e-18	0.0074342	0.0216864	0.00851409	0.0256469	0.000495413	0.000248048	-1.89442	0.00959655	0.0326453
AC107068.2	ENSG00000282917	Ventricular CM	0.222828	0.283352	0.23655	0.456025	0.0116609	0.021557	-1.88372	0.000682057	0.00613679	0.183143	0.395137	0.230972	0.59093	0.0325076	0.0490006	-2.13162	3.10335e-11	9.76775e-10	0.0996584	0.297485	0.155353	0.537591	0.00209765	0.00268156	-1.81184	0.000158502	0.00165854
KIAA0040	ENSG00000235750	Ventricular CM	0.0100468	0.0218047	0.00709622	0.0211698	0.0506989	0.103271	-2.92785	0.00575485	0.0282355	0.018753	0.0452376	0.0166568	0.0379956	0.0634777	0.081284	-1.50488	1.3983e-07	1.58877e-06	0.0138638	0.0405917	0.015487	0.0456112	0.116485	0.112152	-1.68374	0.000129275	0.00140508
S1PR3	ENSG00000213694	Ventricular CM	0.0192356	0.0487988	0.0127096	0.0445602	0.0106148	0.0355446	-2.67804	0.00293253	0.0174004	0.0179468	0.0594522	0.0158214	0.0507267	0.0248749	0.0256908	-1.9406	1.4771e-10	3.8114e-09	0.00964436	0.0399704	0.00982043	0.0452456	0.0196316	0.0343991	-2.38777	1.40951e-05	0.000301922
P2RY1	ENSG00000169860	Ventricular CM	0.00110708	0.00665864	0.000864879	0.00582009	0.010434	0.00598665	-4.08948	0.000997765	0.00808314	0.00575317	0.01501	0.00502939	0.012161	0.00773145	0.00386892	-1.7538	5.43642e-09	9.18049e-08	0.00783605	0.017071	0.00859217	0.0188438	0.0151297	0.00800671	-1.52444	0.000547805	0.00404058
TOGARAM2	ENSG00000189350	Ventricular CM	0.183969	0.333401	0.180688	0.460007	0.00238151	0.00679214	-2.72694	4.57611e-05	0.000900913	0.202855	0.510583	0.228289	0.699831	0.0124935	0.00357278	-2.52856	4.43699e-12	1.88311e-10	0.0942335	0.350769	0.112236	0.499227	0.00284486	0.00440422	-2.27585	2.83749e-06	0.000103547
LRATD1	ENSG00000162981	Ventricular CM	0.00415156	0.00900324	0.00319378	0.0077915	0.001209	0.00184396	-2.79912	0.0013551	0.010055	0.0033942	0.0131424	0.00281544	0.0107055	0.00197891	0.00155201	-2.14153	1.73686e-11	5.89181e-10	0.00221017	0.0186391	0.00243452	0.0204539	0.00474082	0.00796829	-2.90815	3.36599e-07	2.48149e-05
HIST1H1E	ENSG00000168298	Ventricular CM	0.00492652	0.0249621	0.00318715	0.0282422	0.00154052	0.00436451	-3.81188	0.00605046	0.0292649	0.00901161	0.0394273	0.0076777	0.0313988	0.00245458	0.00506159	-2.4597	2.78315e-09	5.06885e-08	0.0112518	0.0460947	0.0115239	0.0520938	0.0106348	0.0232076	-2.03088	0.00281171	0.0131651
AC007652.3	ENSG00000287651	Ventricular CM	0.0379729	0.103662	0.0285051	0.113239	7.98592e-05	7.56804e-05	-2.52109	3.34704e-06	0.00013924	0.0268906	0.137235	0.0248437	0.13074	9.33732e-05	0.000105574	-3.63569	9.36972e-22	1.03392e-18	0.0277275	0.13503	0.0319289	0.167079	5.5065e-05	0.000113299	-2.2139	0.000354327	0.0029155
GRXCR2	ENSG00000204928	Ventricular CM	0.066425	0.210326	0.0534803	0.298739	0.000141588	0.000333122	-3.17676	2.32086e-05	0.0005547	0.0652535	0.216677	0.0800679	0.258182	0.000317216	0.000347537	-2.50862	2.40452e-10	5.83525e-09	0.0460117	0.226183	0.0561724	0.36417	0.000121246	0.000502828	-3.00557	0.00306274	0.0140456
AC018742.1	ENSG00000233005	Fibroblast	0.125355	0.0086363	0.312256	0.0146358	0.00655357	0.00743978	4.99955	2.83121e-08	1.12801e-06	0.0728635	0.0276544	0.137243	0.0439126	0.00467409	0.00643431	1.86549	0.00147252	0.00407731	0.114951	0.0236794	0.248441	0.0437648	0.035419	0.00855326	2.85205	1.27762e-07	9.74115e-06
SEZ6L	ENSG00000100095	Fibroblast	0.0909568	0.0101851	0.219229	0.0170921	0.00334047	0.00323331	4.40789	2.05107e-14	5.40511e-11	0.0853816	0.017917	0.157714	0.0263831	0.00226652	0.00196283	3.01846	1.69033e-07	1.30302e-06	0.0603443	0.0119585	0.119372	0.0209177	0.00569172	0.00359213	2.16308	3.81201e-06	9.10391e-05
KIAA1211	ENSG00000109265	Fibroblast	0.15845	0.0236776	0.351608	0.039589	0.00270487	0.00173548	3.56214	1.78496e-12	1.19352e-09	0.105001	0.0260185	0.179292	0.0367917	0.0026445	0.00189225	2.67024	1.34318e-09	1.71297e-08	0.114757	0.0281144	0.216168	0.0477629	0.00907206	0.000639344	2.58348	1.90665e-09	5.51994e-07
FAM155A	ENSG00000204442	Fibroblast	0.141328	0.00690379	0.396578	0.0122322	0.0673977	0.114467	4.99841	3.34576e-07	7.35064e-06	0.0777976	0.0539846	0.148894	0.0755677	0.0739043	0.0541592	1.71287	3.16523e-06	1.77613e-05	0.0546064	0.0146115	0.126353	0.0280233	0.36206	0.318828	2.0452	6.20393e-06	0.000126192
DCDC2C	ENSG00000214866	Fibroblast	0.01681	0.00364877	0.0355813	0.00655253	0.00204475	0.00113222	3.1979	1.58053e-07	4.10591e-06	0.0187837	0.00412869	0.030805	0.00561172	0.000587875	0.000292472	2.7385	1.44983e-05	6.85847e-05	0.0200503	0.00475172	0.0372617	0.00806372	0.0040663	0.00184347	2.67781	5.53218e-10	2.90665e-07
KCNMA1	ENSG00000156113	Fibroblast	0.0830383	0.0100801	0.207491	0.0173256	0.097454	0.205984	4.25234	1.89714e-09	1.50811e-07	0.0409351	0.0141778	0.0768717	0.0199904	0.253902	0.147239	2.26788	0.000683977	0.00207656	0.047966	0.0226103	0.100906	0.0432652	0.18693	0.294784	1.54349	0.000538063	0.00342593
SLC44A5	ENSG00000137968	Fibroblast	0.0917351	0.00971256	0.221869	0.0175126	0.183188	0.0566908	3.80675	4.11833e-08	1.508e-06	0.0504902	0.0173717	0.0897877	0.0258593	0.0611016	0.169516	2.31879	8.33192e-06	4.19652e-05	0.0437109	0.0158787	0.0855479	0.0296062	0.144883	0.0458085	1.92412	2.47969e-05	0.000350367
PENK	ENSG00000181195	Fibroblast	0.0113234	0.00120751	0.0230312	0.0018788	4.19542e-05	2.58109e-05	4.02262	4.45579e-06	5.42563e-05	0.00883708	0.00405079	0.0132867	0.00614656	6.01357e-05	5.04957e-05	2.00854	0.00024206	0.000835527	0.0197924	0.00732557	0.0344022	0.0120553	0.000280826	0.000161312	1.9949	2.85426e-05	0.00038673
NRXN3	ENSG00000021645	Fibroblast	0.157516	0.0516341	0.408823	0.0986533	0.0768404	0.0521774	3.19132	1.75692e-08	7.92364e-07	0.175358	0.0684739	0.366025	0.105627	0.0892022	0.163567	2.48851	6.33179e-12	1.3278e-10	0.160983	0.0458541	0.375779	0.0887659	0.102533	0.105349	2.06881	1.90044e-06	5.60637e-05
NRG3	ENSG00000185737	Fibroblast	0.0640103	0.0143588	0.156009	0.0241822	0.0356266	0.0563436	3.44641	1.30908e-11	4.28347e-09	0.0695741	0.0345875	0.132958	0.0531818	0.0324261	0.0274736	1.73504	5.14087e-07	3.47992e-06	0.0743988	0.0206304	0.155195	0.0369516	0.214683	0.343966	2.24775	8.87853e-07	3.46972e-05
IFNG-AS1	ENSG00000255733	Fibroblast	0.0142613	0.00252002	0.0300721	0.00388761	0.179675	0.108083	3.07121	0.0191915	0.0441836	0.0108603	0.00436239	0.0178559	0.00637547	0.0552088	0.0965479	2.1011	0.00212219	0.00561444	0.0137967	0.00494971	0.0256812	0.00874259	0.0556158	0.0544891	2.06873	4.45043e-05	0.000539966
CRISPLD1	ENSG00000121005	Fibroblast	0.0581929	0.00845255	0.125022	0.0141936	0.000943435	0.00112687	3.59662	9.64603e-14	1.64829e-10	0.0547977	0.0193192	0.0894003	0.0270781	0.000953481	0.000920609	1.79636	9.73158e-06	4.82664e-05	0.056605	0.016829	0.102819	0.0286764	0.00181269	0.000701834	1.70464	2.30609e-08	2.79608e-06
ZNF365	ENSG00000138311	Fibroblast	0.0511888	0.00866255	0.107998	0.013466	0.00108335	0.000461294	3.37557	5.49538e-09	3.47792e-07	0.0480883	0.0267196	0.0761303	0.0365027	0.000699989	0.000356678	1.65168	1.78917e-05	8.25963e-05	0.0661466	0.0165914	0.121546	0.0284311	0.00206655	0.000513378	1.82388	1.19613e-06	4.24208e-05
COL21A1	ENSG00000124749	Fibroblast	0.130044	0.0281664	0.290988	0.0471605	0.319854	0.206367	3.2275	9.37796e-05	0.000618986	0.138548	0.0613072	0.243397	0.0871386	0.156987	0.218654	1.56905	4.21872e-08	3.78338e-07	0.149765	0.0474776	0.308563	0.0837084	0.160778	0.240425	1.96184	2.46825e-09	6.3663e-07
GRIA1	ENSG00000155511	Fibroblast	0.0173742	0.00501378	0.0384835	0.00853477	0.00405485	0.00319207	2.5979	1.14066e-05	0.000114805	0.0120351	0.00771208	0.0195034	0.0106659	0.00594097	0.00447807	1.58194	1.11918e-05	5.44467e-05	0.0116047	0.0034054	0.0217776	0.00551114	0.00650809	0.0038521	2.54312	4.32221e-06	9.81039e-05
GLIS1	ENSG00000174332	Fibroblast	0.104284	0.0265389	0.224418	0.0442827	0.00246364	0.00268254	2.91174	1.0947e-09	1.06553e-07	0.0745604	0.0292124	0.122086	0.0409154	0.00134765	0.00101345	1.94122	1.22382e-07	9.80559e-07	0.111663	0.0430031	0.205185	0.0751391	0.00369118	0.000866484	1.79325	4.72056e-06	0.000104735
MEOX2	ENSG00000106511	Fibroblast	0.303416	0.0760467	0.721577	0.136926	0.0864771	0.121846	2.9683	5.28504e-12	2.32225e-09	0.258755	0.110696	0.476991	0.164886	0.0798425	0.0782814	1.79943	1.83776e-12	4.29066e-11	0.231835	0.114437	0.471032	0.210089	0.151098	0.174954	1.51066	5.94034e-07	2.58496e-05
RYR3	ENSG00000198838	Fibroblast	0.0926301	0.0396377	0.204382	0.0655887	0.0162271	0.0210891	2.07282	3.8459e-10	4.94912e-08	0.0919083	0.0521929	0.153234	0.0764183	0.00907426	0.0158371	1.61254	3.23852e-08	2.98586e-07	0.102443	0.0236398	0.201788	0.0426123	0.00925955	0.00596791	2.42216	1.24583e-09	4.10907e-07
SNCAIP	ENSG00000064692	Fibroblast	0.11195	0.0239926	0.242106	0.0406407	0.016633	0.00888673	2.59676	2.87503e-11	6.99107e-09	0.145479	0.0592818	0.244888	0.0843649	0.00745144	0.00399149	1.7753	2.21631e-10	3.34564e-09	0.110051	0.0430427	0.200713	0.0732833	0.0761152	0.0489323	1.60686	2.16835e-10	1.74396e-07
GDNF-AS1	ENSG00000248587	Fibroblast	0.0384451	0.0147526	0.0792835	0.0233612	0.00100557	0.00038905	2.55926	1.27971e-07	3.48949e-06	0.0412615	0.020254	0.0630367	0.0276335	0.000641443	0.000309037	1.5313	9.46983e-07	6.04561e-06	0.0404874	0.0167894	0.0724917	0.0273174	0.000843464	0.000241661	1.67211	2.26349e-07	1.44639e-05
CYP19A1	ENSG00000137869	Fibroblast	0.0128993	0.00640504	0.0262424	0.00976584	0.000564724	0.000911139	2.11996	0.000560222	0.00261001	0.0211202	0.00654358	0.0325971	0.00904508	0.000637479	0.000747728	2.02907	3.59881e-07	2.55959e-06	0.00915479	0.00491011	0.0156759	0.00786274	0.000839882	0.000574708	1.5624	5.57145e-06	0.000117653
MAP2	ENSG00000078018	Fibroblast	0.0878439	0.0412915	0.194032	0.0674086	0.148741	0.157369	2.0502	6.29309e-05	0.000448685	0.122805	0.0457272	0.208764	0.0653274	0.214168	0.0895012	1.85741	3.94559e-11	6.9714e-10	0.106247	0.0342124	0.204866	0.0598609	0.199259	0.223387	1.76591	1.21442e-06	4.29619e-05
LINC00377	ENSG00000229246	Fibroblast	0.254835	0.0864418	0.63081	0.157112	0.00149714	0.000671369	2.01098	1.75033e-07	4.46187e-06	0.187015	0.0729142	0.338875	0.109082	0.00189011	0.000698775	1.92144	1.90155e-08	1.85627e-07	0.189285	0.0883424	0.378764	0.157293	0.00182948	0.000476486	1.64617	2.37781e-07	1.47783e-05
ANKRD29	ENSG00000154065	Fibroblast	0.0232694	0.0083213	0.0484915	0.0129854	0.0631511	0.0342059	2.13219	2.63979e-05	0.000222208	0.0386769	0.0144115	0.0620391	0.0194913	0.0783919	0.053745	1.63432	1.00971e-05	4.98818e-05	0.0447424	0.0142948	0.0800859	0.0240609	0.057457	0.0599494	1.77407	1.39638e-05	0.000227167
PPL	ENSG00000118898	Fibroblast	0.0203315	0.0804305	0.0417421	0.143128	0.0613724	0.0523969	-1.73554	1.65623e-08	7.49153e-07	0.0341996	0.148321	0.0516366	0.227462	0.0497031	0.049094	-1.77846	5.13086e-18	4.61295e-16	0.0148282	0.0487844	0.0268242	0.0860896	0.00402259	0.00374148	-1.53997	0.00114709	0.00611755
CATSPERB	ENSG00000133962	Fibroblast	0.0570839	0.315737	0.122863	0.67508	0.00940741	0.00730117	-2.5806	5.00586e-08	1.76167e-06	0.113303	0.344473	0.191275	0.657153	0.00452433	0.00796221	-1.5976	1.76581e-09	2.19854e-08	0.0722068	0.264552	0.137924	0.542631	0.022526	0.00831639	-2.17395	1.53598e-09	4.63604e-07
LINC00482	ENSG00000185168	Fibroblast	0.0011479	0.0129151	0.00218768	0.0199734	0.00533271	0.010603	-3.07314	1.52497e-07	3.99531e-06	0.00738817	0.0280439	0.0106839	0.0381451	0.0185231	0.0134588	-1.57182	2.64604e-12	6.01382e-11	0.00270776	0.0112061	0.00434687	0.0182546	0.0100906	0.0208782	-2.00213	4.04411e-06	9.43289e-05
DLK1	ENSG00000185559	Fibroblast	0.0145336	0.0484578	0.029433	0.0888048	5.19306e-05	7.8421e-05	-1.68075	0.0179839	0.0419992	0.035505	0.152839	0.0599506	0.247385	0.000147926	0.000950433	-2.99324	2.2626e-12	5.2226e-11	0.0387467	0.0820068	0.0745125	0.159894	0.000278218	0.00120041	-2.09525	0.0028695	0.0121476
RARRES1	ENSG00000118849	Fibroblast	0.0759174	0.264628	0.165368	0.582454	0.0755834	0.0474213	-2.33188	3.07592e-07	6.81622e-06	0.121918	0.321337	0.201784	0.592716	0.0597369	0.0928732	-1.74632	3.91559e-17	2.79467e-15	0.0428728	0.217589	0.0816341	0.503615	0.00951861	0.014107	-2.746	1.38512e-08	1.94547e-06
KAZN-AS1	ENSG00000234593	Fibroblast	0.0240087	0.215619	0.0516424	0.452694	0.00160168	0.00173422	-3.28139	9.09077e-11	1.66437e-08	0.0526701	0.180805	0.0845291	0.316165	0.0014694	0.00405393	-1.75341	1.41323e-07	1.11152e-06	0.00863903	0.0451414	0.014483	0.0769424	0.000745734	0.000292851	-2.05806	0.000164556	0.00141564
FGF10-AS1	ENSG00000248464	Fibroblast	0.00307405	0.0277989	0.00614148	0.0480803	0.000595999	0.000429483	-2.67908	0.000257483	0.00140237	0.010038	0.0339643	0.015247	0.0470979	0.000278252	0.000604337	-2.49325	1.60005e-14	6.06939e-13	0.00509316	0.0234418	0.00883572	0.0400668	0.000697439	0.000416992	-2.02284	0.000540181	0.00343633
AC007529.2	ENSG00000283240	Fibroblast	0.0130355	0.19307	0.0274323	0.394543	0.0061242	0.00405982	-3.77965	3.95715e-08	1.45591e-06	0.0348392	0.18213	0.0557613	0.298576	0.0032813	0.00423964	-2.40303	3.96058e-29	6.44506e-26	0.0358455	0.116853	0.0662445	0.221347	0.0121182	0.00291991	-1.78932	0.00010873	0.00105286
HIST1H1E	ENSG00000168298	Fibroblast	0.000719872	0.0102901	0.00131969	0.0155791	0.00178397	0.0121608	-4.17828	0.000278374	0.00149168	0.00541712	0.019475	0.00805034	0.0251262	0.00388224	0.0151682	-1.82032	1.66263e-08	1.64474e-07	0.0114113	0.0424487	0.0191442	0.069933	0.0114005	0.0270642	-2.11051	4.24286e-06	9.7453e-05
EDNRB	ENSG00000136160	Fibroblast	0.0243784	0.355716	0.0495165	0.730914	0.0442958	0.0484261	-3.74947	3.27278e-11	7.45671e-09	0.0924434	0.359663	0.148733	0.62531	0.0630193	0.02071	-2.46256	8.46996e-20	1.12977e-17	0.0644704	0.258256	0.11829	0.499989	0.0635936	0.0693479	-2.26155	1.31095e-08	1.89766e-06
RGR	ENSG00000148604	Fibroblast	0.00286003	0.0398477	0.00584399	0.0683685	0.000228766	0.000160891	-3.4282	1.94574e-05	0.000174482	0.00655275	0.0514918	0.0098664	0.0762832	0.000206168	0.000406426	-2.52817	5.48236e-19	5.98755e-17	0.00851009	0.0596737	0.0149807	0.106714	0.000145161	9.58396e-05	-2.92265	1.19908e-05	0.000202503
ELANE	ENSG00000197561	Fibroblast	0.00385229	0.0690379	0.00747996	0.115161	0.000319774	0.000336184	-3.86138	9.73818e-09	5.01522e-07	0.0212899	0.136013	0.0309968	0.200353	0.000236807	0.00125208	-2.66941	1.30313e-31	3.53431e-28	0.0112823	0.101251	0.0192588	0.17509	0.000345478	0.000377743	-2.97274	5.23119e-08	5.04828e-06
FGF10	ENSG00000070193	Fibroblast	0.00749056	0.0752855	0.0158506	0.153804	0.00227787	0.00191759	-3.38362	2.94791e-05	0.000243742	0.0136407	0.0805484	0.0218404	0.125091	0.000732347	0.00207177	-3.15523	5.51087e-20	7.73089e-18	0.0117336	0.0859666	0.0213519	0.172558	0.00179995	0.00159313	-3.24019	5.70906e-05	0.000656855
NPPC	ENSG00000163273	Fibroblast	0.0032297	0.0168264	0.0067501	0.0297512	3.84639e-05	0.000146288	-2.57016	0.008148	0.0222054	0.009307	0.179793	0.0147786	0.308896	6.58985e-05	0.00209492	-5.4618	7.10613e-30	1.28487e-26	0.0166334	0.0850954	0.0314633	0.163234	0.000558228	0.00218657	-2.58634	1.0829e-05	0.000189187
SERPINA3	ENSG00000196136	Fibroblast	0.00865792	0.232813	0.0184751	0.421912	0.000164495	0.000694449	-5.04948	7.0158e-11	1.38328e-08	0.0498636	0.198255	0.0753173	0.307419	0.000447793	0.0021232	-2.35046	5.97941e-19	6.4439e-17	0.0462897	0.297379	0.0817335	0.591485	0.000585872	0.0054748	-3.40393	2.34349e-10	1.74396e-07
ADAMTS4	ENSG00000158859	Fibroblast	0.00523367	0.0996456	0.010248	0.1866	0.0133335	0.0595075	-4.6369	0.000962267	0.00406	0.0174131	0.147386	0.0292811	0.262147	0.0288445	0.0302584	-3.88051	9.32656e-22	2.07906e-19	0.0127651	0.103904	0.0232863	0.204108	0.0313183	0.0602455	-3.49353	0.000155594	0.00136082
RASD1	ENSG00000108551	Fibroblast	0.00029184	0.00989631	0.000511018	0.0159579	0.00328619	0.0131896	-4.36067	0.00027416	0.00147578	0.00285867	0.0503233	0.00478027	0.0842003	0.104301	0.0252324	-4.54743	5.90304e-28	6.40401e-25	0.00335246	0.0253029	0.00616478	0.0461028	0.0105025	0.0264664	-3.20684	0.00012757	0.00118359
PLA2G2A	ENSG00000188257	Fibroblast	0.00766567	0.220239	0.0164194	0.475638	0.00041993	0.00222289	-5.41226	8.3842e-07	1.48892e-05	0.0386769	0.192413	0.0776653	0.388979	0.00141557	0.005793	-4.45117	8.63684e-22	1.95205e-19	0.0539617	0.240358	0.115685	0.571009	0.0146435	0.0257416	-2.3196	9.88473e-07	3.68765e-05
ACE2	ENSG00000130234	Fibroblast	0.00077824	0.116314	0.00160319	0.226403	0.0788386	0.0505151	-8.09794	0.000248073	0.00136206	0.0114477	0.0475968	0.0173598	0.0731779	0.058155	0.0245036	-2.15108	9.66281e-13	2.40433e-11	0.00541551	0.0723846	0.00955362	0.135396	0.0275853	0.044996	-3.46376	0.000140601	0.00125999
AC093817.2	ENSG00000286133	Endothelial	0.0531662	0.0120937	0.146235	0.0254459	0.00456538	0.00684756	3.14411	3.91306e-06	0.000191607	0.0262685	0.0102905	0.058146	0.0190365	0.00648758	0.00883601	1.56371	0.00569496	0.0218758	0.0292474	0.0113612	0.067599	0.0239464	0.00663368	0.00215621	2.45982	3.06193e-06	0.000154531
FCN3	ENSG00000142748	Endothelial	0.0101573	0.107508	0.0253892	0.240556	0.000141208	0.000290584	-3.56356	8.93002e-10	8.4758e-07	0.053464	0.155519	0.118507	0.352348	0.000377845	0.000268621	-1.76715	4.39371e-13	4.318e-11	0.0335275	0.129425	0.0735052	0.291345	0.000159465	0.00074391	-2.28696	1.83007e-05	0.000502937
PLD5	ENSG00000180287	Pericyte	0.0463164	0.0137663	0.118824	0.0291876	0.0174599	0.0171117	2.63142	4.76997e-09	3.12671e-06	0.0574136	0.0254263	0.125452	0.0484278	0.0492071	0.0399003	1.76205	4.96154e-06	6.22842e-05	0.0808652	0.0196661	0.19015	0.0425273	0.0132778	0.00456013	2.1087	2.74391e-07	4.73953e-05
ADAMTS4	ENSG00000158859	Pericyte	0.0700323	0.289446	0.171919	0.687323	0.00107121	0.0154231	-1.79698	1.44953e-06	9.47433e-05	0.099022	0.199837	0.211739	0.417768	0.00559752	0.0275196	-1.67138	2.78258e-10	1.2033e-08	0.141764	0.260919	0.328853	0.589059	0.00342824	0.0203469	-1.57644	0.000570425	0.00719776
SSTR2	ENSG00000180616	Pericyte	0.0108013	0.0590266	0.0250516	0.123581	0.000315644	0.000384581	-2.06218	2.54481e-06	0.000139011	0.0183956	0.0521801	0.0364702	0.0978127	0.000584068	0.000753008	-1.67709	8.05257e-13	7.09513e-11	0.0183028	0.0700892	0.0403993	0.140245	0.00013176	0.000339746	-1.6887	0.00616654	0.0349416
ADCYAP1R1	ENSG00000078549	Pericyte	0.0136777	0.040946	0.0320887	0.082924	0.0010178	0.00106736	-1.65402	0.00306807	0.0183385	0.0119484	0.0548351	0.0231127	0.101246	0.00407154	0.00123033	-2.59625	5.13493e-18	1.54406e-15	0.0242928	0.0762063	0.0513429	0.151745	0.00266138	0.00132152	-1.54143	1.32817e-05	0.000630911
AP001057.1	ENSG00000232124	Pericyte	0.00346346	0.0198847	0.00783489	0.0393079	0.00144487	0.00279909	-1.9569	0.0012136	0.00973547	0.0118611	0.0508526	0.0231471	0.0971503	0.0068312	0.0261471	-2.37537	2.48672e-20	1.49537e-17	0.00665557	0.0308713	0.0142211	0.0624559	0.0089537	0.0057321	-1.66789	0.000788201	0.00899383
ADAMTS9	ENSG00000163638	Pericyte	0.179571	0.781347	0.481603	2.71988	0.175401	0.140258	-3.3428	1.253e-10	1.64268e-07	0.259474	0.565404	0.599885	1.42473	0.178894	0.140033	-1.73633	1.56395e-17	3.96506e-15	0.208652	0.697405	0.51744	1.98821	0.262307	0.157283	-2.67923	1.2182e-11	1.31359e-07
PTP4A3	ENSG00000184489	Pericyte	0.00246551	0.0874613	0.00551499	0.182941	0.13735	0.0875346	-5.45511	5.18506e-05	0.00103868	0.0329782	0.13479	0.0655777	0.27132	0.229294	0.27536	-2.04554	3.10842e-16	5.7417e-14	0.0482529	0.202435	0.10358	0.436098	0.173205	0.295103	-2.27322	7.51415e-10	1.01281e-06
LINC00996	ENSG00000242258	Macrophage	0.0239164	0.00228833	0.0516053	0.00371985	2.66531e-05	3.14291e-05	4.65354	3.57217e-10	1.26246e-07	0.0295503	0.0109137	0.0522535	0.0155388	9.44589e-05	3.30855e-05	1.7763	0.0124144	0.036192	0.0246352	0.00614686	0.048197	0.0107795	0.000273659	6.72056e-05	2.41746	3.16301e-07	8.66592e-05
NEURL2	ENSG00000124257	Macrophage	0.0595006	0.198758	0.141459	0.396367	0.0039313	0.00158538	-2.27115	0.000868163	0.00586287	0.104731	0.373858	0.210057	0.762053	0.00566024	0.0059981	-2.13558	1.30191e-11	4.41738e-10	0.12159	0.217854	0.262699	0.450344	0.00699448	0.0159637	-1.74623	0.000293598	0.00488858
YES1	ENSG00000176105	Macrophage	0.00533235	0.0619157	0.0117767	0.108919	0.263877	0.203446	-3.77397	0.00753535	0.0300352	0.0146653	0.0784264	0.0256759	0.125483	0.259306	0.182507	-2.40547	2.24435e-14	1.4511e-12	0.01882	0.0511685	0.0370493	0.0948606	0.287718	0.230766	-2.13061	0.00134896	0.0127443
S100A9	ENSG00000163220	Macrophage	0.00205903	0.0895718	0.00446121	0.150051	6.18075e-06	1.98547e-05	-5.32389	8.91293e-06	0.000204323	0.0177399	0.10533	0.0322637	0.180982	9.09176e-05	0.00024543	-3.59333	1.61482e-24	3.13221e-21	0.0132163	0.100509	0.0247203	0.180936	0.000281003	0.00461005	-2.90762	1.7968e-05	0.00090707
S100A8	ENSG00000143546	Macrophage	0.000791933	0.0617195	0.00178482	0.105186	1.07639e-05	1.45184e-05	-5.57157	7.55928e-05	0.000978389	0.00932139	0.0616751	0.0189455	0.111426	7.7861e-05	0.000100744	-3.80935	3.84452e-19	9.94279e-17	0.00623811	0.122217	0.0132662	0.24789	0.00017889	0.000496807	-4.37499	0.00128461	0.012271
THBS1	ENSG00000137801	Macrophage	0.0158387	0.517097	0.0422723	1.48114	0.11126	0.031027	-8.88408	0.000141767	0.00154591	0.0600034	0.189848	0.157175	0.43922	0.0290028	0.0402998	-3.06206	6.66951e-09	1.22622e-07	0.0948403	0.219127	0.260765	0.601784	0.282772	0.110182	-2.59943	0.00576742	0.0332109
PDE10A	ENSG00000112541	VSMC	0.145022	0.481102	0.348329	1.41442	0.393224	0.312543	-2.46368	4.4497e-07	4.22886e-05	0.155948	0.334412	0.334689	0.726086	0.323184	0.295291	-1.71283	2.54098e-15	7.33157e-13	0.196122	0.362394	0.430306	0.890767	0.348973	0.287172	-1.88617	6.99382e-08	6.36095e-05
ADAMTS4	ENSG00000158859	VSMC	0.0365348	0.324909	0.0866133	0.75168	0.00352352	0.0205866	-3.12031	3.04054e-10	3.90861e-07	0.113962	0.333333	0.240131	0.692084	0.00703833	0.0187553	-2.25961	1.70445e-11	1.56585e-09	0.120805	0.280377	0.273862	0.645973	0.0048164	0.0256137	-2.33394	3.42036e-05	0.00216774
ADAMTS9	ENSG00000163638	VSMC	0.191608	0.745446	0.498879	2.597	0.160445	0.179822	-3.64289	1.27582e-11	4.9202e-08	0.250509	0.647789	0.583321	1.7736	0.180578	0.131027	-2.54935	7.22368e-19	6.94757e-16	0.265474	0.693499	0.684427	2.12264	0.206191	0.179427	-2.92821	1.28668e-10	7.99156e-07
NRG1	ENSG00000157168	Endocardial	0.909187	0.186388	3.90004	0.498176	0.00296637	0.00257927	4.97114	4.84728e-09	1.93915e-06	0.642982	0.127232	2.23106	0.317373	0.00390311	0.00456015	4.12486	0.000206598	0.00588164	0.917914	0.211555	3.8915	0.629899	0.0146418	0.00540096	4.07453	1.7563e-09	2.12252e-07
BMP4	ENSG00000125378	Endocardial	0.0675818	0.00800712	0.127695	0.0105735	0.0015652	0.0039715	3.98592	8.37164e-05	0.00164979	0.0611532	0.015625	0.0820254	0.017101	0.0107992	0.00498891	2.56504	0.00322406	0.0373168	0.195799	0.0159827	0.354787	0.0284239	0.0131012	0.0125731	4.13454	2.97931e-14	1.45822e-10
BMP6	ENSG00000153162	Endocardial	0.686906	0.40258	2.00236	0.888012	0.00677876	0.00544883	2.23854	2.11047e-08	5.62862e-06	0.547758	0.167411	1.40852	0.313972	0.00257673	0.00261542	3.68681	0.000897976	0.0162042	0.724046	0.260367	2.00631	0.592567	0.0305737	0.0184587	3.37336	1.52141e-09	1.88521e-07
SVEP1	ENSG00000165124	Endocardial	0.18321	0.0373665	0.384648	0.0666208	0.238563	0.364621	2.28883	3.20591e-05	0.000857877	0.222481	0.046875	0.384203	0.0751442	0.149307	0.157438	1.8713	0.00332898	0.0379958	0.218252	0.0155508	0.402343	0.027461	0.346138	0.285516	3.93532	1.67434e-13	2.73168e-10
RND3	ENSG00000115963	Endocardial	0.0871172	0.0169039	0.16793	0.0264033	0.0407601	0.0690609	2.93802	0.000397873	0.00513736	0.113861	0.0334821	0.17462	0.0422988	0.0924799	0.104976	2.19389	0.0031223	0.0365209	0.0753259	0.0206263	0.129043	0.0369496	0.0966929	0.0914678	2.62601	5.01318e-07	1.95514e-05
ACSM3	ENSG00000005187	Endocardial	0.569166	0.186388	1.67214	0.388812	0.13936	0.381988	2.6296	8.15126e-07	6.27098e-05	0.450495	0.256696	1.14625	0.465142	0.214993	0.285957	1.89097	0.00128825	0.0205064	0.597055	0.110475	1.69857	0.23382	0.198141	0.443386	3.14196	2.03988e-08	1.53603e-06
THSD7B	ENSG00000144229	Endocardial	0.0654699	0.0160142	0.129847	0.0242151	0.0193544	0.0528958	2.23853	0.000107437	0.00196256	0.0620268	0.0133929	0.10289	0.0192133	0.0381442	0.0469	2.81924	0.00400013	0.0425679	0.0540802	0.0201944	0.0966887	0.0357088	0.031611	0.0472546	2.60258	4.65809e-06	0.000109875
ELN	ENSG00000049540	Endocardial	0.598205	0.239324	1.55294	0.429627	0.0358861	0.197018	2.84872	1.93988e-07	2.15569e-05	0.444671	0.227679	1.01396	0.379299	0.066776	0.0990551	2.26836	0.00223974	0.0289587	0.548769	0.317711	1.23829	0.61497	0.154203	0.13965	2.02288	1.01216e-07	5.59777e-06
KCNT2	ENSG00000162687	Endocardial	0.582365	0.233986	1.4784	0.494695	0.0480336	0.0600063	1.85545	0.000201009	0.00308098	0.557076	0.198661	1.27096	0.334673	0.0497111	0.0654917	2.34807	0.00194781	0.0265069	0.680589	0.214471	1.72189	0.459345	0.141119	0.147864	2.46051	1.08856e-06	3.5401e-05
LINC01725	ENSG00000233008	Endocardial	0.163147	0.0404804	0.343457	0.0693011	0.0463276	0.0872797	2.84777	8.77162e-07	6.55904e-05	0.170355	0.0558036	0.291062	0.0767713	0.0476349	0.0606746	1.90925	0.00141691	0.0218667	0.201352	0.0663067	0.389475	0.11987	0.0264136	0.0482131	1.65099	8.89372e-08	4.94662e-06
MAN1C1	ENSG00000117643	Endocardial	0.214361	0.0774021	0.431884	0.122652	0.124324	0.137788	2.18726	5.23054e-08	9.73246e-06	0.197437	0.0691964	0.316263	0.0955732	0.0682508	0.196165	1.82303	0.00340686	0.0385244	0.274988	0.0690065	0.497937	0.122323	0.074133	0.136483	2.32111	2.30177e-11	8.04714e-09
VCAN	ENSG00000038427	Endocardial	0.499472	0.273132	1.29926	0.531955	0.0696879	0.13611	1.83874	0.000318844	0.00435336	0.497962	0.267857	1.0983	0.483261	0.0431302	0.121692	1.65874	0.00104368	0.0178496	0.502173	0.333909	1.2555	0.739215	0.261065	0.193415	2.11198	1.89587e-06	5.42651e-05
MYO10	ENSG00000145555	Endocardial	0.403379	0.262456	0.887212	0.463375	0.0176919	0.0191794	1.54259	5.02858e-07	4.4704e-05	0.554164	0.270089	1.11371	0.451714	0.0161741	0.0170555	1.9507	4.4522e-07	9.27575e-05	0.483583	0.233693	0.963185	0.42768	0.0248102	0.0299693	1.58223	7.2423e-10	1.09069e-07
ADCY4	ENSG00000129467	Endocardial	0.104013	0.366103	0.201416	0.65371	0.0208747	0.0110397	-1.66033	5.76285e-05	0.00128369	0.255679	0.680804	0.430801	1.28461	0.0514797	0.0123121	-1.63123	2.35706e-06	0.000273509	0.292612	0.614255	0.542745	1.33043	0.112884	0.0626611	-1.75775	3.02615e-09	3.39316e-07
OSBPL3	ENSG00000070882	Endocardial	0.0417107	0.179715	0.0792007	0.310926	0.129937	0.0541538	-2.08693	1.3351e-06	8.75585e-05	0.0748398	0.198661	0.112718	0.312204	0.0856297	0.0360274	-1.50395	0.000187949	0.00548427	0.0634959	0.180022	0.106746	0.323137	0.206186	0.0913645	-1.68774	5.79171e-06	0.000130034
HTR2B	ENSG00000135914	Endocardial	0.030623	0.121886	0.0586442	0.188107	0.0183991	0.0051457	-1.69446	1.19485e-05	0.000432578	0.0430984	0.125	0.0648094	0.173395	0.00304508	0.00123514	-1.71745	0.000558728	0.0116671	0.0514244	0.154212	0.0854398	0.267222	0.00373161	0.00112367	-1.99993	7.75048e-05	0.000990463
HSPA12B	ENSG00000132622	Endocardial	0.0179514	0.0716192	0.0316539	0.109463	0.0170633	0.00671655	-1.77068	0.000839795	0.0085486	0.0355271	0.111607	0.0517838	0.15878	0.0185154	0.00448127	-1.86952	8.91952e-05	0.003407	0.0263158	0.10378	0.0425614	0.170886	0.0605958	0.0335416	-1.94912	4.31431e-05	0.000636995
LINC02147	ENSG00000249797	Endocardial	0.495776	0.937278	1.41754	3.46675	0.106661	0.125343	-2.41615	4.40458e-09	1.85479e-06	0.661328	0.930804	1.86283	3.1215	0.0699464	0.108381	-1.50038	0.00195609	0.0265069	0.647272	0.917603	1.97232	3.30511	0.0693653	0.0769425	-1.68109	1.86464e-08	1.42602e-06
GIMAP7	ENSG00000179144	Endocardial	0.0195354	0.0800712	0.0375805	0.114564	0.00735412	0.00742783	-1.52869	0.000535761	0.00631939	0.0463017	0.165179	0.070174	0.239464	0.0249316	0.0165521	-1.99375	2.42764e-05	0.00138224	0.0840174	0.106479	0.143097	0.181206	0.0329203	0.0574712	-2.18433	0.00285352	0.0146139
SERPINB1	ENSG00000021355	Endocardial	0.0707497	0.286477	0.137825	0.515548	0.0286425	0.0135987	-1.99117	0.000205789	0.00313026	0.178509	0.486607	0.289894	0.91061	0.0208424	0.0285918	-1.83757	2.67535e-09	4.9532e-06	0.134718	0.408855	0.235127	0.862707	0.0594771	0.0538459	-1.91263	3.57819e-06	9.07433e-05
RTN4RL1	ENSG00000185924	Endocardial	0.0343189	0.168149	0.0670259	0.294295	0.0201476	0.00998774	-2.28138	0.000123326	0.00215443	0.0477577	0.149554	0.0780028	0.2433	0.00980308	0.00794217	-1.6633	1.75542e-05	0.00109363	0.0284887	0.107235	0.0502383	0.185717	0.00674055	0.00567298	-1.93505	3.22965e-05	0.0005091
TSPAN12	ENSG00000106025	Endocardial	0.0227033	0.109431	0.0430486	0.173311	0.133616	0.0466267	-2.38719	0.00165479	0.0137773	0.0547467	0.171875	0.0866155	0.25124	0.0668743	0.0510412	-1.72502	0.000229604	0.00628293	0.0395944	0.138337	0.0672805	0.241772	0.0453886	0.0500528	-2.19397	7.9649e-05	0.00101521
RAMP3	ENSG00000122679	Endocardial	0.0712777	0.290925	0.133051	0.51425	0.0183762	0.0194829	-1.82621	3.89722e-05	0.000992455	0.136867	0.46875	0.219046	0.838073	0.0364604	0.00877152	-2.06295	2.80562e-06	0.000313648	0.119025	0.431749	0.208824	0.849991	0.102906	0.0554358	-2.44043	4.38452e-12	2.38445e-09
AL161734.2	ENSG00000287452	Endocardial	0.0174234	0.100534	0.0329884	0.181081	7.81241e-05	4.23046e-05	-1.62506	0.00870504	0.0463092	0.0521258	0.154018	0.0845213	0.240481	2.97996e-05	7.91341e-06	-2.22227	3.47969e-05	0.00183324	0.0190729	0.123326	0.0314154	0.210781	0.000679385	0.000358849	-2.68386	2.21364e-05	0.000382175
LMO2	ENSG00000135363	Endocardial	0.0105597	0.0711744	0.0192903	0.111141	0.00571916	0.000932184	-2.33754	0.0023361	0.0177335	0.0154339	0.0870536	0.0220757	0.134894	0.00507292	0.00100806	-2.65862	1.26583e-08	9.66992e-06	0.0137615	0.0331533	0.023947	0.0520326	0.0171715	0.00615134	-1.54727	0.000325078	0.00287981
EMP3	ENSG00000142227	Endocardial	0.00844773	0.0911922	0.0143288	0.141792	0.0116449	0.00361486	-2.69234	0.000248043	0.003563	0.0454281	0.149554	0.0645234	0.256093	0.0077901	0.00822284	-1.97709	0.000106214	0.00375933	0.0480444	0.140281	0.0799566	0.255675	0.142851	0.0597361	-1.89723	0.00186684	0.0105939
FGL2	ENSG00000127951	Endocardial	0.00791975	0.0854093	0.016111	0.13194	0.0156308	0.0039457	-3.34444	0.00034246	0.00458198	0.019802	0.0625	0.0284772	0.0956369	0.0165264	0.00299948	-1.65555	0.000103071	0.0037053	0.0147272	0.0492441	0.0215636	0.0805189	0.0471451	0.0168758	-1.84276	0.00204368	0.0113132
CYP1B1	ENSG00000138061	Endocardial	0.0670539	0.378559	0.132094	0.772161	0.0457108	0.00934067	-2.42381	4.94993e-05	0.00116827	0.219569	0.484375	0.358239	0.918352	0.0355911	0.0147792	-1.79323	5.61185e-05	0.00249899	0.104056	0.37959	0.183314	0.765448	0.108027	0.020893	-2.63215	7.12866e-07	2.60382e-05
MALL	ENSG00000144063	Endocardial	0.00791975	0.0796263	0.0148021	0.13051	0.00822661	0.00141185	-2.51792	0.00332942	0.0230047	0.0157251	0.0915179	0.021598	0.137545	0.00355706	0.000987169	-2.28986	2.09224e-06	0.000249085	0.01352	0.0636069	0.0211215	0.110789	0.0222617	0.00684328	-2.35286	0.000840362	0.00587593
PPEF1	ENSG00000086717	Endocardial	0.00897571	0.0573843	0.0165563	0.100188	0.00479316	0.00044781	-2.98446	4.11112e-06	0.000211872	0.0151427	0.0580357	0.0237157	0.0796019	0.00556199	0.00067391	-2.05727	0.00023205	0.00631372	0.00676002	0.0473002	0.0118795	0.0824292	0.00107641	0.00014052	-2.50445	0.000582044	0.00446654
ADAMTS1	ENSG00000154734	Endocardial	0.0491024	0.329181	0.0952827	0.723523	0.0721235	0.0530384	-2.9863	0.00025571	0.00364783	0.116191	0.34375	0.201767	0.707661	0.04854	0.0348695	-1.75212	0.00273758	0.0333272	0.0615645	0.295356	0.135105	0.659921	0.215419	0.112634	-2.8532	7.52784e-05	0.000972331
SMTNL2	ENSG00000188176	Endocardial	0.0163675	0.104537	0.0315365	0.169925	0.00171645	0.00469772	-2.30896	0.000419867	0.00532386	0.0617356	0.209821	0.0980663	0.352239	0.00236577	0.00250875	-2.31904	9.73965e-05	0.00359911	0.0287301	0.173866	0.0492289	0.303965	0.00163704	0.00490688	-2.96889	8.76709e-08	4.90406e-06
INHBA-AS1	ENSG00000224116	Endocardial	0.00897571	0.109431	0.0169754	0.1783	0.000528496	2.75766e-05	-3.06108	1.02247e-06	7.28274e-05	0.0145603	0.0758929	0.0199924	0.108556	0.000117438	6.17863e-05	-2.31903	1.12011e-05	0.000773575	0.0041043	0.0368251	0.00722361	0.0592051	0.000496098	6.20883e-05	-2.9508	1.00045e-05	0.000199865
S100A6	ENSG00000197956	Endocardial	0	0.173488	0	0.267462	0.00461422	0.00769006	-4.29134	0.0046006	0.0292603	0.14968	0.462054	0.221068	0.78419	0.0603976	0.0506169	-2.2697	1.342e-09	4.92014e-06	0.193626	0.354104	0.361563	0.668123	0.232458	0.15668	-1.96069	2.14716e-05	0.000373996
PRMT8	ENSG00000111218	Endocardial	0.00475185	0.047153	0.00874493	0.0824202	0.00278932	7.41573e-05	-2.70451	0.000178215	0.00284044	0.0256261	0.0982143	0.0466892	0.152136	0.000445705	9.12264e-05	-2.52219	0.000156344	0.00476967	0.00603573	0.0666307	0.0101918	0.12415	0.00126225	0.000114704	-3.66367	0.0048081	0.0215605
RDH10	ENSG00000121039	Endocardial	0.0163675	0.157918	0.0277471	0.312523	0.0328931	0.00882415	-3.21634	0.00118564	0.0108415	0.0503786	0.196429	0.0721289	0.348052	0.0190034	0.00718166	-2.01107	4.21421e-05	0.00203324	0.0123129	0.126674	0.0213352	0.23902	0.0864963	0.0247847	-3.73509	1.38618e-05	0.000262463
PLAT	ENSG00000104368	Endocardial	0.031679	0.243772	0.061995	0.470641	0.0078447	0.00117168	-3.28416	6.11575e-05	0.00133694	0.0687245	0.28125	0.111088	0.55077	0.00740002	0.00170377	-2.35846	8.88025e-06	0.000667256	0.0188315	0.195788	0.0313491	0.372324	0.0246423	0.005731	-3.81278	3.21238e-07	1.40384e-05
AQP7	ENSG00000165269	Endocardial	0.0137276	0.15347	0.0233204	0.264165	0.446842	0.356483	-3.36918	7.41506e-06	0.000317646	0.0267909	0.127232	0.040601	0.185812	0.358172	0.359008	-2.88394	1.16123e-05	0.000778044	0.0251086	0.132613	0.0417744	0.234554	0.276105	0.418675	-3.34691	0.00249376	0.0131527
IGFBP6	ENSG00000167779	Endocardial	0.00422386	0.080516	0.00720398	0.129506	0.0163891	0.00788152	-3.37963	0.0010156	0.00976236	0.0401864	0.169643	0.0593471	0.277694	0.0192953	0.00674763	-3.29852	3.37462e-08	1.82567e-05	0.0258329	0.157883	0.0440875	0.297611	0.218098	0.114303	-3.14672	0.000128273	0.00144454
INHBA	ENSG00000122641	Endocardial	0.032735	0.43105	0.066331	1.00912	0.00879712	0.000261793	-4.43819	1.11583e-06	7.69632e-05	0.173267	0.529018	0.345938	1.26184	0.0024248	0.0031194	-2.51642	0.000886312	0.0160278	0.064703	0.499028	0.129739	1.26062	0.0183861	0.00384875	-3.97364	1.09572e-08	9.16752e-07
AQP3	ENSG00000165272	Endocardial	0.0031679	0.121886	0.00643384	0.209175	0.000979392	0.000755906	-4.26385	1.79785e-05	0.000582373	0.0302854	0.274554	0.0487107	0.578597	0.00353147	0.000318148	-3.94719	2.70803e-07	6.53098e-05	0.00338001	0.130994	0.00525991	0.256132	0.00623529	0.00705603	-5.09109	0.00130725	0.00815072
