## Supplemental Table 5 for "HeartMap: An Integrated Cell Atlas of 2.4 million cells across 209 Individuals in Health and Disease"

### Sheet: Sheet1
Leiden Cluster	FGSEA	clusterProfiler
0	positive regulation of cellular component biogenesis, carbohydrate metabolic process, regulation of cytoskeleton organization, microtubule anchoring, collagen fibril organization	collagen-containing extracellular matrix, extracellular matrix, basement membrane, extracellular matrix structural constituent, collagen fibril organization
1	regulation of proteolysis, negative regulation of cell population proliferation, regulation of glucose import, positive regulation of glucose import, regulation of fatty acid oxidation	N/A
2	regulation of cell development, cell junction organization, positive regulation of cellular component biogenesis, organophosphate biosynthetic process, positive regulation of hydrolase activity	extracellular space, collagen-containing extracellular matrix, extracellular matrix, extracellular matrix structural constituent
3	extracellular matrix disassembly, regulation of lamellipodium assembly, nucleotide sugar metabolic process, nucleotide sugar biosynthetic process, positive regulation of lamellipodium assembly	lysosomal lumen, vesicle, structural constituent of cytoskeleton, positive regulation of lamellipodium assembly, natural killer cell mediated cytotoxicity
4	atp synthesis coupled electron transport, atp biosynthetic process, proton motive force driven atp synthesis, oxidative phosphorylation, cytoplasmic translation	cytosolic large ribosomal subunit, ubiquitin ligase inhibitor activity, removal of superoxide radicals, ribosomal small subunit assembly, selenium binding
5	atp metabolic process, heart process, energy derivation by oxidation of organic compounds, muscle contraction, inorganic ion transmembrane transport	negative regulation of mirna transcription, myoblast proliferation, negative regulation of activin receptor signaling pathway, nuclear glucocorticoid receptor binding, central nervous system projection neuron axonogenesis
6	extracellular matrix assembly, cellular oxidant detoxification, cellular response to toxic substance, detoxification, cytoplasmic translation	mitochondrial electron transport, ubiquinol to cytochrome c, prostaglandin metabolic process, hydrogen peroxide catabolic process, retinoid metabolic process, mitochondrial electron transport, cytochrome c to oxygen
7	positive regulation of organelle organization, ncrna metabolic process, endomembrane system organization, cranial skeletal system development, collagen fibril organization	extracellular space, collagen-containing extracellular matrix, extracellular matrix organization, calcium-activated potassium channel activity
8	negative regulation of cellular component organization, cell surface receptor signaling pathway involved in cell cell signaling, inorganic ion transmembrane transport, cellular homeostasis, mitochondrial electron transport nadh to ubiquinone	N/A
9	collagen biosynthetic process, granulocyte chemotaxis, collagen metabolic process, collagen fibril organization,positive regulation of response to wounding, granulocyte migration, positive regulation of coagulation	cytoplasmic translation, cytosolic large ribosomal subunit, oligosaccharyltransferase complex, protein folding in endoplasmic reticulum, endoplasmic reticulum chaperone complex
10	response to interleukin 1, cellular response to interleukin 1, ribosomal small subunit biogenesis, cd4 positive alpha beta t cell differentiation, cytoplasmic translation	90s preribosome, mhc class i peptide loading complex, t-helper 17 cell lineage commitment, u3 snorna binding, peptide antigen assembly with mhc class i protein complex
11	detection of mechanical stimulus, cardiac ventricle morphogenesis, cardiac chamber morphogenesis, ventricular cardiac muscle tissue development, outflow tract morphogenesis	plasma membrane
12	cardiac muscle contraction, cardiac muscle tissue morphogenesis, regulation of the force of heart contraction, striated muscle cell development, sarcomere organization	mitochondrial respiratory chain complex iv, mitochondrial electron transport, cytochrome c to oxygen, nadh dehydrogenase (ubiquinone) activity, proton-transporting atp synthase activity, rotational mechanism, mitochondrial proton-transporting atp synthase complex
13	response to prostaglandin e, neutrophil chemotaxis, antimicrobial humoral response, sarcomere organization, antimicrobial humoral immune response mediated by antimicrobial peptide	g protein-coupled receptor activity, neutrophil chemotaxis, sarcomere organization, chemokine activity, chemokine-mediated signaling pathway
14	actin filament based movement, muscle contraction, artery morphogenesis, cardiac muscle cell contraction, smooth muscle contraction	regulation of muscle contraction, regulation of smooth muscle contraction, mitochondrial electron transport, cytochrome c to oxygen, membrane depolarization during cardiac muscle cell action potential, oxygen carrier activity
15	antimicrobial humoral immune response mediated by antimicrobial peptide, cardiac muscle contraction, striated muscle contraction, striated muscle cell development, sarcomere organization	N/A
16	N/A	plasma membrane, hedgehog family protein binding, sympathetic neuron projection extension, sympathetic neuron projection guidance
17	N/A	N/A
