## Supplemental Table 6 for "HeartMap: An Integrated Cell Atlas of 2.4 million cells across 209 Individuals in Health and Disease"

### Sheet: Sheet1
		Experimental			Computational
	Sample	TNC + POSTN cells (%)	COL22A1+ POSTN cells (%)	TNC+COL22A1+ POSTN cells (%)	TNC + POSTN cells (%)	COL22A1+ POSTN cells (%)	TNC+COL22A1+ POSTN cells (%)
NF	1708	32.35	6.47	0	0	0	0
NF	1718	25.52	0.78	0.26	54.38	1.27	0.88
NF	1801	54.67	9.1	0.54	52.59	0.74	0
ICM	1579	9.07	3.65	0.33	33.33	0	0
ICM	1364	26.41	7.09	0.49	11.11	8.19	0.58
ICM	1733	17.04	4.24	0.09	45.68	7.55	2.16
HCM	1425	28.03	20.71	4.55	12.67	25.5	2.26
HCM	1447	10.2	25.11	1.45	14.09	16.25	1.44
DCM	1304	3.85	43.76	2.62	5.28	48.78	1.57
